# A 3’ UTR-derived small RNA connecting nitrogen and carbon metabolism in enteric bacteria

**DOI:** 10.1101/2022.04.01.486790

**Authors:** Lauren R. Walling, Andrew B. Kouse, Svetlana A. Shabalina, Hongen Zhang, Gisela Storz

**Author notes:** The authors wish it to be known that, in their opinion, the first two authors should be regarded as Joint First Authors. Present address: Andrew Kouse, Catalent Pharma Solutions, Baltimore, MD 21201, USA.

## Abstract

Increasing numbers of small, regulatory RNAs (sRNAs) corresponding to 3’ untranslated regions (UTR) are being discovered in bacteria. One such sRNA, denoted GlnZ, corresponds to the 3’ UTR of the *Escherichia coli glnA* mRNA encoding glutamine synthetase. Several forms of GlnZ, processed from the *glnA* mRNA, are detected in cells growing with limiting ammonium. GlnZ levels are regulated transcriptionally by the NtrC transcription factor and post-transcriptionally by RNase III. Consistent with the expression, *E. coli* cells lacking *glnZ* show delayed outgrowth from nitrogen starvation compared to wild type cells. Transcriptome-wide RNA-RNA interactome datasets indicated that GlnZ binds to multiple target RNAs. Immunoblot and assays of fusions confirmed GlnZ-mediated repression of *glnP* and *sucA*, encoding proteins that contribute to glutamine transport and the citric acid cycle, respectively. Although the overall sequences of GlnZ from *E. coli* K-12, Enterohemorrhagic *E. coli* and *Salmonella enterica* have significant differences due to various sequence insertions, all forms of the sRNA were able to regulate the two targets characterized. Together our data show that GlnZ promotes survival of *E. coli* under low nitrogen conditions by modulating genes that affect carbon and nitrogen flux.
