## Supplementary material for "A 3’ UTR-derived small RNA connecting nitrogen and carbon metabolism in enteric bacteria": Table S4

### Sheet: Table S4
Target					Log (LB, OD=1)			Minimal Med. (M63, OD=1)			Log (LB, OD=1.5)			Log (LB, OD=0.5)			Iron Limitation (LB)			Stationary (LB)
Name	Description	Genomic annotation	Strand	# of conditi-ons	Chimeric fragments	Lib. (2)	NOR	Chimeric fragments	Lib. (2)	NOR	Chimeric fragments	Lib. (2)	NOR	Chimeric fragments	Lib. (6)	NOR	Chimeric fragments	Lib. (3)	NOR	Chimeric fragments	Lib. (3)	NOR
fre.EST3UTR	NAD(P)H-flavin reductase	3UTR	+	6	98	2	3.96378	80	2	0.909002	160	2	2.36043	20	U	9.71076	73	2	16.4191	16	U	103.411
sdhB.sucA.IGT	succinate dehydrogenase, FeS subunit : 2-oxoglutarate decarboxylase, thiamine triphosphate-binding	IGT	+	6	441	2	10.2855	1357	2	6.08056	5446	2	6.12756	170	6	27.0447	965	3	36.2456	449	3	27.3276
araH.AS	L-arabinose ABC transporter permease	AS	+	5	21	2	58.4714	66	2	42.5757	40	2	29.0259				25	1	29.6204	10	U	29.9026
tp2.aceE.IGR	- : pyruvate dehydrogenase, decarboxylase component E1, thiamine triphosphate-binding	IGR	+	4	109	2	0.444438	125	2	0.279412	255	2	0.385586				30	2	10.1007
yeeX.EST5UTR	UPF0265 family protein	5UTR	-	4	27	2	3.85218	263	2	2.78781	49	2	1.2235				53	2	19.934
crfC	clamp-binding sister replication fork colocalization protein, dynamin-related	CDS	+	3	101	2	0.52944	118	2	0.287245	45	1	1.12639
murG	N-acetylglucosaminyl transferase	CDS	+	3	31	2	4.83711	106	2	2.70032	49	2	3.87222
nuoC.nuoB.IGT	NADH:ubiquinone oxidoreductase, fused CD subunit : NADH:ubiquinone oxidoreductase, chain B	IGT	-	3	32	2	1.16151	91	1	0.628142	70	1	0.690715
ompT	DLP12 prophage; outer membrane protease VII; outer membrane protein 3b	CDS	-	3				666	2	0.619994	67	2	0.252791				22	1	4.9052
rpsB	30S ribosomal subunit protein S2	CDS	+	3	21	2	0.211536				60	1	0.072523				19	U	5.75135
gshB	glutathione synthetase	CDS	+	2				120	2	4.42623							21	U	10.7125
gshB.EST3UTR	glutathione synthetase	3UTR	+	2	64	2	6.89977				53	1	3.76755
insH21.oppA.IGR	- : oligopeptide ABC transporter periplasmic binding protein	IGR	+	2	17	1	1.75751	290	2	0.498162
malE.5UTR	maltose transporter subunit	5UTR	-	2	69	2	0.412096				71	U	0.372468
micL	-	3UTR	-	2	463	2	3.54756										463	2	3.54756
rodZ	MreB assembly cytoskeletal protein	CDS	-	2	14	1	0.197956										13	U	17.2735
smrA.mcaS.IGR	DNA endonuclease : motility and biofilm regulator sRNA	IGR	-	2	21	2	13.8599										45	3	64.4016
srlA	glucitol/sorbitol-specific enzyme IIC component of PTS	3UTR	-	2	110	2	0.348152										110	2	0.348152
yebY.AS	DUF2511 family protein	3UTR	-	2	13	1	4.14725										13	1	4.14725
yeeO	putative multdrug exporter, MATE family	CDS	-	2	19	1	6.06101	60	2	2.97323
cheA	fused chemotactic sensory histidine kinase in two-component regulatory system with CheB and CheY: sensory histidine kinase/signal sensing protein	CDS	-	1	44	1	0.443275
dcyD	D-cysteine desulfhydrase, PLP-dependent	CDS	-	1				66	1	1.34575
dmsA	dimethyl sulfoxide reductase, anaerobic, subunit A	CDS	+	1	56	2	0.764533
dmsA	dimethyl sulfoxide reductase, anaerobic, subunit A	CDS	+	1	12	1	0.308342
exuT.5UTR	hexuronate transporter	5UTR	+	1	257	2	1.84835
fbaA	fructose-bisphosphate aldolase, class II	CDS	-	1				178	2	0.145724
flgD	flagellar hook assembly protein	CDS	+	1	24	U	0.26648
fliD	flagellar filament capping protein	CDS	+	1	21	U	0.186378
fucP	L-fucose transporter	CDS	+	1	9	U	4.97012
glnP.glnH.IGT	glnP.glnH.IGT	IGT	-	1				296	2	0.77708
glpD	sn-glycerol-3-phosphate dehydrogenase, aerobic, FAD/NAD(P)-binding	CDS	+	1	38	U	0.090428
groS.groL.IGT	Cpn10 chaperonin GroES, small subunit of GroESL : Cpn60 chaperonin GroEL, large subunit of GroESL	IGT	+	1													20	1	5.77402
hybC	hydrogenase 2, large subunit	CDS	-	1	69	2	0.735948
hybC	hydrogenase 2, large subunit	CDS	-	1	20	U	0.10307
lamB	maltose outer membrane porin (maltoporin)	CDS	+	1	68	2	0.661363
malQ	4-alpha-glucanotransferase (amylomaltase)	CDS	-	1	31	1	0.543406
mcaS.smrA.IGR	mcaS.smrA.IGR	IGR	-	1				116	2	27.5705
mlaF.yrbG.IGR	mlaF.yrbG.IGR	IGR	-	1				89	2	0.444789
mog	molybdochelatase incorporating molybdenum into molybdopterin	CDS	+	1	38	2	2.56832
mtlA	mannitol-specific PTS enzyme: IIA, IIB and IIC components	CDS	+	1	14	1	4.94522
proV.5UTR	glycine betaine/proline ABC transporter periplasmic binding protein	5UTR	+	1	12	1	1.14603
ptsG	fused glucose-specific PTS enzymes: IIB component/IIC component	CDS	+	1				246	2	0.351709
secG.5UTR	preprotein translocase membrane subunit	5UTR	-	1	11	U	0.362733
shiA.5UTR	shikimate transporter	5UTR	+	1				81	1	1.31015
srlA	glucitol/sorbitol-specific enzyme IIC component of PTS	CDS	+	1	80	2	0.645833
tpx	lipid hydroperoxide peroxidase	CDS	-	1							47	1	0.159402
ttdR	transcriptional activator of ttdABT	CDS	-	1	14	1	3.80678
viaA	stimulator of RavA ATPase activity; von Willebrand factor domain protein	CDS	-	1	69	2	1.33984
ybcM	DLP12 prophage; putative DNA-binding transcriptional regulator	CDS	+	1	25	1	9.11858
yeeA.EST3UTR	inner membrane protein, FUSC family	3UTR	-	1										11	U	14.2725
yhgE.AS	DUF4153 family putative inner membrane protein	AS	+	1	18	2	24.8335
ynaE.EST3UTR	cold shock protein, Rac prophage	3UTR	-	1				497	2	4.82972
ytfB.5UTR	OapA family protein	5UTR	-	1	14	2	5.87878
red font = GlnZ was the first RNA in the chimeras, for all others GlnZ was the second RNA
gray highlight = in top 50 in MAPS dataset

### Sheet: Legend
Table S4. Summary of sRNAs targets based on RIL-seq experiments. RIL-seq datasets from experiments done in six different conditions (Melamed et al., 2020, Melamed et al., 2016) were analyzed in order to predict GlnZ targets. Table is sorted according to the number of conditions in which a target was found. Red font indicates GlnZ was the first RNA in the chimera, for all others GlnZ was the secon…
