## Supplementary material for "A 3’ UTR-derived small RNA connecting nitrogen and carbon metabolism in enteric bacteria": Table S5

### Sheet: Table S5
Gene	baseMean	log2FoldChange	lfcSE	pvalue	padj
glnA	5916.57	5.38437	0.367504	9.26913e-50	5.6931e-46
yeeX	1773.16	4.4312	0.376772	4.5642e-33	1.40167e-29
yeeX.EST3UTR	732.983	4.59457	0.405121	6.20509e-31	1.27039e-27
yahO.EST3UTR	218.689	5.67649	0.511618	1.17955e-29	1.8112e-26
mcaS	1893.78	4.35641	0.3944	1.58974e-29	1.95283e-26
nlpD	1494.38	4.08137	0.379949	5.01375e-28	5.13241e-25
ybiX	348.577	4.5321	0.424724	9.36488e-28	8.21701e-25
yeeX.EST5UTR	416.416	4.72929	0.450056	6.84863e-27	5.25804e-24
mqsR	177.691	6.03992	0.578873	1.89589e-26	1.29384e-23
smrA.mcaS.IGR	199.384	5.14724	0.49985	5.06027e-26	3.10802e-23
msbA.AS	185.68	5.58621	0.548726	3.19343e-25	1.78309e-22
bolA	651.672	3.96482	0.396113	1.09479e-24	5.17248e-22
yahO	222.031	5.16251	0.516236	1.02068e-24	5.17248e-22
yoeA	215.437	5.18342	0.523768	3.38256e-24	1.48398e-21
sdhB.sucA.TU	305.043	4.42349	0.447129	3.79128e-24	1.5524e-21
glnL.glnA.TU_AS	242.38	4.87485	0.504817	4.30269e-23	1.6517e-20
yciY	186.238	4.49048	0.479151	5.05583e-22	1.82664e-19
mqsA	134.743	6.05292	0.644053	6.02314e-22	2.05523e-19
yifE	310.289	3.96321	0.430148	2.5658e-21	8.29428e-19
yeeA.EST3UTR	193.765	4.66533	0.514698	1.17458e-20	3.60714e-18
ydgA.EST3UTR	192.847	4.32454	0.480942	1.97984e-20	5.79057e-18
ypfM.5UTR	123.183	5.39857	0.605736	5.17844e-20	1.44573e-17
cysI	1026.12	3.2721	0.368746	6.30679e-20	1.61401e-17
ilvX	905.595	3.29581	0.371308	6.06202e-20	1.61401e-17
ilvL.ilvX.TU	851.651	3.29857	0.372978	8.09769e-20	1.98944e-17
fre	366.446	3.59346	0.40772	1.00744e-19	2.37987e-17
rbsB.rbsK.TU	431.393	4.40699	0.502069	1.33797e-19	3.04364e-17
glnA.5UTR	148.344	4.71782	0.558581	2.66346e-18	5.84248e-16
lolE.EST3UTR	100.276	5.17234	0.613312	3.23776e-18	6.85736e-16
tp2.aceE.IGR	1271.38	3.12546	0.372118	4.16159e-18	8.52016e-16
glnA.3UTR	4.91217e+06	9.45109	1.14546	9.22389e-18	1.82752e-15
uhpA	198.768	4.53985	0.555405	1.80469e-17	3.46388e-15
thrL.5UTR	1026.94	3.23318	0.396272	2.97204e-17	5.5316e-15
pheU.cadC.IGR	155.797	4.44927	0.548134	3.78783e-17	6.8426e-15
nagK.EST5UTR	87.2637	5.29007	0.654067	6.97164e-17	1.22342e-14
glnH	494.166	3.46747	0.432311	8.96777e-17	1.53e-14
araH.AS	82.6926	5.77718	0.72251	1.8339e-16	2.96416e-14
yifL	171.911	3.87102	0.491462	2.47877e-16	3.90374e-14
rsmH	281.565	3.31158	0.42259	3.825e-16	5.87329e-14
omrA	261.181	3.62345	0.465967	5.36037e-16	8.03009e-14
groS.5UTR	113.137	4.25154	0.548285	7.5332e-16	1.07602e-13
rhtB	135.042	3.78414	0.494723	1.66929e-15	2.33018e-13
rffM	81.1084	5.14475	0.672932	1.80363e-15	2.46175e-13
bolA.3UTR	163.263	3.74944	0.492339	1.96815e-15	2.62791e-13
torI	141.389	3.83264	0.506708	3.04284e-15	3.97642e-13
fre.EST3UTR	87.4427	4.54885	0.603329	4.31111e-15	5.51642e-13
glnP.glnH.TU	164.776	3.61256	0.481117	5.18187e-15	6.49532e-13
ispA	168.702	3.46683	0.46358	6.40382e-15	7.86645e-13
bolA.5UTR	132.672	4.06503	0.548654	1.01512e-14	1.22252e-12
metA.EST3UTR	78.3287	4.77238	0.649163	1.63727e-14	1.93387e-12
yciY.EST3UTR	68.2914	5.49169	0.739936	1.68205e-14	1.94927e-12
yehA.EST3UTR	112.683	3.90917	0.537086	2.93293e-14	3.33594e-12
nadK	370.132	2.88818	0.401329	6.09298e-14	6.68269e-12
ytfB	164.813	3.48887	0.485789	6.08826e-14	6.68269e-12
thrL	1675.84	2.79104	0.393547	1.34206e-13	1.37382e-11
yjtD.thrL.IGR	76.8205	4.34723	0.615617	1.50713e-13	1.51751e-11
rpoS.nlpD.TU	228.377	3.23498	0.462143	2.33039e-13	2.30859e-11
lysS	536.925	2.69153	0.384041	2.55497e-13	2.49089e-11
ilvC.5UTR	178.334	3.22684	0.463803	3.16393e-13	3.03638e-11
ompT.EST3UTR	5907.29	2.53804	0.365929	4.75768e-13	4.42752e-11
yrdA	153.72	3.17095	0.464882	7.93357e-13	7.27284e-11
waaU	77.9109	4.14949	0.612252	1.0545e-12	9.38658e-11
ygeR	89.8827	4.05366	0.597239	1.05346e-12	9.38658e-11
hfq.hflX.TU	343.229	2.89388	0.427407	1.20632e-12	1.05846e-10
talA.5UTR	74.9542	4.1816	0.623454	1.44273e-12	1.24806e-10
aroH	76.0734	4.08131	0.609349	1.61618e-12	1.3598e-10
trxB	323.723	2.82651	0.419956	1.71051e-12	1.41972e-10
nadB.EST3UTR	65.0827	4.38429	0.654967	1.76791e-12	1.4478e-10
flu.EST3UTR	813.664	3.02184	0.454977	2.84024e-12	2.29536e-10
kdsB	225.649	2.83377	0.429191	3.90738e-12	3.11677e-10
rpsP	1284.72	2.38893	0.360611	4.30981e-12	3.3937e-10
rraA	301.813	2.68439	0.407032	4.43092e-12	3.4449e-10
wbbK	303.21	2.98491	0.455545	5.45879e-12	4.13924e-10
serA	872.86	2.4702	0.377846	7.4248e-12	5.56136e-10
serA.5UTR	117.009	3.59551	0.556519	8.15298e-12	6.03321e-10
sdhE	135.967	3.15685	0.488699	9.6124e-12	7.0285e-10
yifE.EST3UTR	62.3007	4.45534	0.693749	1.37282e-11	9.91987e-10
rpoS	1331.78	2.41904	0.375845	1.48883e-11	1.0633e-09
ycaR	101.323	3.34424	0.531195	2.51415e-11	1.75476e-09
maeA.EST5UTR	69.1516	4.11846	0.652754	2.63107e-11	1.80926e-09
yciT	184.595	2.84572	0.450766	2.65115e-11	1.80926e-09
bolA.tig.IGR	79.7261	4.01858	0.648475	3.6766e-11	2.46138e-09
ytfB.5UTR	55.9483	5.03395	0.798305	3.76813e-11	2.4835e-09
ysgA.5UTR	73.8842	3.68553	0.593078	4.11677e-11	2.63387e-09
mtn	334.182	2.63468	0.421746	4.35134e-11	2.75525e-09
mog	134.436	3.04676	0.493999	6.02389e-11	3.69987e-09
rbsD	211.008	2.72553	0.441246	6.42551e-11	3.90747e-09
fnr	400.565	2.81996	0.458892	7.92247e-11	4.77057e-09
fldA	170.563	3.09464	0.505074	8.30951e-11	4.95505e-09
fabR	222.991	2.65145	0.432136	8.71326e-11	5.14585e-09
clpS	190.014	2.79682	0.457257	9.24887e-11	5.41015e-09
setA.AS	62.0016	4.16435	0.682965	9.963e-11	5.7729e-09
ytfK	109.002	3.22975	0.531491	1.10131e-10	6.26317e-09
rplS	930.402	2.25459	0.367921	1.17542e-10	6.62334e-09
ydgH	317.417	2.51215	0.412722	1.31159e-10	7.32346e-09
thrL.3UTR	664.908	2.42523	0.399219	1.48641e-10	8.22479e-09
sibB.mdtA.IGR	44.6196	5.00912	0.826064	1.68811e-10	9.25749e-09
leuD.EST3UTR	181.21	2.70491	0.450414	1.98424e-10	1.07851e-08
ompF	1170.61	2.31322	0.384442	2.21767e-10	1.19482e-08
cysB.5UTR	73.8865	3.52371	0.593547	2.33152e-10	1.24523e-08
rplS.EST3UTR	227.683	2.77855	0.465803	2.42677e-10	1.28493e-08
uspE.5UTR	62.3939	3.76389	0.636731	2.65353e-10	1.39299e-08
lepA	153.558	2.7196	0.458955	3.12842e-10	1.61469e-08
fnr.5UTR	100.839	3.66171	0.632359	5.50651e-10	2.81842e-08
dxs.ispA.TU	41.0957	4.83805	0.841549	8.77316e-10	4.31078e-08
yebY.AS	44.6235	4.32064	0.759683	1.08421e-09	5.28512e-08
yjeH.groS.IGR	43.606	5.75211	0.985136	1.16328e-09	5.62588e-08
nuoC.nuoB.TU	98.2436	2.91873	0.518775	1.72332e-09	8.20513e-08
ydcY	110.312	2.94835	0.526524	2.07685e-09	9.73743e-08
yieP	121.177	2.74453	0.489503	2.0679e-09	9.73743e-08
fepA.5UTR	84.8709	3.221	0.575651	2.11903e-09	9.8599e-08
solA	78.5146	3.28173	0.590273	2.45158e-09	1.13215e-07
ybgL.AS	49.0865	3.83688	0.692688	2.47738e-09	1.13553e-07
ompF.5UTR	212.075	2.82394	0.506997	2.49727e-09	1.13616e-07
entC	388.945	2.37324	0.424263	2.71727e-09	1.22717e-07
yghB.5UTR	47.1367	4.17059	0.760896	3.53388e-09	1.58431e-07
moaA.5UTR	111.129	2.82912	0.516562	4.14996e-09	1.84703e-07
entC.5UTR	70.3208	3.51942	0.645295	4.25983e-09	1.88229e-07
lipA	105.892	2.89356	0.528628	4.31775e-09	1.89426e-07
flu	3561.11	2.41039	0.440252	4.50855e-09	1.95011e-07
kduD.AS	35.6209	5.06637	0.930352	5.75104e-09	2.43816e-07
yoaB	73.9091	3.18611	0.589656	5.75599e-09	2.43816e-07
shiA.5UTR	68.9504	3.23487	0.602093	6.12591e-09	2.57708e-07
maeA	292.948	2.31213	0.424493	6.36038e-09	2.65751e-07
yahO.5UTR	42.3697	5.98523	1.09831	7.02358e-09	2.91479e-07
recF.AS	35.9761	9.35171	2.87221	7.144e-09	2.94486e-07
dapF	160.781	2.47762	0.45986	8.15576e-09	3.29557e-07
borD.5UTR	320.707	2.4307	0.451952	8.65831e-09	3.47577e-07
yqjI	95.8851	2.84774	0.53334	8.75465e-09	3.49163e-07
rpsP.5UTR	265.242	2.2369	0.417265	1.08759e-08	4.22782e-07
alsC.AS	44.5902	3.77974	0.71637	1.11959e-08	4.32484e-07
ompF.EST3UTR	180.049	2.44344	0.460004	1.2116e-08	4.65102e-07
ilvL	530.713	2.17932	0.408585	1.31933e-08	5.03313e-07
ytfK.EST3UTR	52.1919	3.48205	0.665147	1.40337e-08	5.32068e-07
waaL.AS	62.6896	3.56112	0.68037	1.45922e-08	5.46496e-07
yifE.EST5UTR	52.7202	3.85819	0.744065	1.45563e-08	5.46496e-07
asnS.ompF.IGR	78.154	3.142	0.606279	1.717e-08	6.39141e-07
ylcH.EST5UTR	31.3279	9.10307	2.85872	2.02505e-08	7.44783e-07
glnH.5UTR	70.2768	3.2332	0.627111	2.10106e-08	7.68138e-07
wbbK.EST3UTR	108.584	2.62962	0.507627	2.2703e-08	8.25101e-07
cptA	72.1793	2.93036	0.56991	2.52814e-08	9.13401e-07
cysB	289.307	2.18641	0.419594	2.5451e-08	9.14151e-07
yfcD	81.0745	3.00206	0.587221	2.76236e-08	9.86418e-07
ygaP.AS	29.9064	9.02045	2.85456	2.86764e-08	1.01225e-06
pliG.EST5UTR	37.1543	4.59078	0.908358	3.11471e-08	1.08696e-06
pyrI	324.391	2.14266	0.415886	3.54624e-08	1.23057e-06
sra.bdm.TU	121.768	2.71731	0.535311	3.9791e-08	1.36534e-06
wbbJ	112.144	2.66683	0.525412	4.0467e-08	1.38082e-06
yehA	31.7141	5.57966	1.08316	4.44246e-08	1.50749e-06
ybcM.EST3UTR	35.1552	6.33203	1.1837	4.53237e-08	1.52955e-06
rplS.trmD.TU	284.996	2.27412	0.447036	4.61388e-08	1.54855e-06
IS128.AS	79.9653	2.88053	0.575064	5.10219e-08	1.69393e-06
phoA.5UTR	65.6154	2.93006	0.586695	5.30154e-08	1.75065e-06
rsuA	172.307	2.34483	0.467246	6.26378e-08	2.04251e-06
ilvA	381.31	2.08529	0.412947	6.40502e-08	2.05967e-06
ascG	127.237	2.39032	0.478084	6.60217e-08	2.11201e-06
fre.fadA.IGR	42.5317	3.49379	0.712715	7.5988e-08	2.38121e-06
xanQ.AS	36.0044	4.17334	0.859572	8.15692e-08	2.51758e-06
racR	82.0118	2.72611	0.555973	9.03956e-08	2.77605e-06
rimM	1003.88	1.80267	0.362537	1.20707e-07	3.63424e-06
yjjZ.EST3UTR	100.393	2.58728	0.532445	1.26184e-07	3.76224e-06
ompT.5UTR	311.981	2.08207	0.42396	1.3041e-07	3.86946e-06
ybiY.AS	32.0411	4.70167	0.965079	1.32415e-07	3.91007e-06
ydhS	58.6782	2.97446	0.619689	1.4663e-07	4.26826e-06
hfq	571.089	1.87525	0.382246	1.57564e-07	4.55283e-06
ypfM.EST3UTR	63.7349	2.9536	0.618748	1.57889e-07	4.55283e-06
yciT.yciZ.TU	44.3479	3.30288	0.696726	1.68787e-07	4.82181e-06
ribB.5UTR	270.712	2.03225	0.420041	1.93912e-07	5.46333e-06
yadD	49.0254	3.59598	0.763303	2.0182e-07	5.66019e-06
nemA	42.1363	3.37369	0.719552	2.14454e-07	5.96753e-06
yijO	48.0129	3.27633	0.70125	2.35031e-07	6.47337e-06
fabB	282.199	1.95031	0.406532	2.54573e-07	6.9803e-06
topA.cysB.IGR	35.0437	3.67666	0.788449	2.59636e-07	7.0875e-06
trmD	1207.99	1.76413	0.365387	2.61363e-07	7.10306e-06
yeeO	54.7658	3.20246	0.696746	3.13097e-07	8.4344e-06
ytfK.5UTR	54.9764	3.11471	0.671489	3.18059e-07	8.53064e-06
mqsR.5UTR	39.4161	7.27769	1.44221	3.61123e-07	9.47871e-06
ompT	17857.7	1.67008	0.349767	3.7608e-07	9.78764e-06
cysK.cysZ.IGR	26.2487	5.32132	1.1214	4.10036e-07	1.05817e-05
aqpZ.lysO.IGR	41.6173	3.5354	0.777396	4.20762e-07	1.08131e-05
cyoA.5UTR	36.4382	3.53239	0.773854	4.23335e-07	1.08338e-05
gloA	81.8003	2.55794	0.555027	4.3451e-07	1.09826e-05
omrB.omrA.IGR	36.8369	3.43869	0.755202	4.33359e-07	1.09826e-05
opgC.EST3UTR	29.9954	4.06423	0.897787	4.41003e-07	1.1101e-05
yidX	32.3453	3.8077	0.835359	4.49664e-07	1.12728e-05
lon.AS	28.9809	4.5201	0.988654	5.23142e-07	1.28698e-05
sra.EST3UTR	96.7502	2.45159	0.535677	5.25938e-07	1.28698e-05
trpE	73.1447	2.55944	0.562552	5.64436e-07	1.3757e-05
pepP	389.145	1.84505	0.396604	5.70787e-07	1.38568e-05
ymfK	89.4563	2.4548	0.541124	6.11825e-07	1.47946e-05
metI	66.6933	2.5967	0.575434	6.43534e-07	1.55003e-05
cysJ	320.267	1.8957	0.411774	6.87633e-07	1.64336e-05
yafZ.ykfA.TU_AS	19.7521	8.22236	2.83307	6.98738e-07	1.66343e-05
mgsA	174.33	2.08287	0.45695	7.08548e-07	1.67422e-05
rof	115.667	2.1993	0.484624	7.28549e-07	1.71446e-05
yeaO	25.5088	4.52984	1.00954	7.3431e-07	1.71909e-05
ypfM	40.3678	3.16146	0.71124	7.36111e-07	1.71909e-05
wzyE.rffM.TU	19.1117	8.1799	2.82661	7.5796e-07	1.76341e-05
ydgA.uidC.IGR	31.997	4.07159	0.916838	7.72071e-07	1.78946e-05
dcyD.5UTR	61.9799	2.6349	0.591266	8.16614e-07	1.88558e-05
truA	120.335	2.22688	0.494502	8.21424e-07	1.88958e-05
ilvA.3UTR	68.7356	2.89993	0.652529	8.28253e-07	1.89818e-05
ycaQ.EST3UTR	26.7988	4.09566	0.929668	8.51628e-07	1.9445e-05
ytfP.EST3UTR	29.8307	3.92536	0.891996	8.66245e-07	1.97055e-05
malT.5UTR	56.1224	2.75375	0.622969	8.91725e-07	2.00764e-05
gloA.EST3UTR	38.2649	3.23395	0.735499	9.13437e-07	2.04756e-05
gnsB	28.9338	3.90166	0.887978	9.5701e-07	2.12969e-05
yieP.EST5UTR	24.2221	4.43696	1.00676	1.03973e-06	2.29714e-05
tolA	165.567	2.0685	0.461158	1.04426e-06	2.29888e-05
ybcM	30.5718	3.70621	0.850323	1.12085e-06	2.44846e-05
yidQ.EST3UTR	141.81	2.0739	0.464862	1.1518e-06	2.49096e-05
omrB	248.804	2.09657	0.471292	1.16668e-06	2.51429e-05
glnP	190.898	2.03546	0.456206	1.1994e-06	2.57577e-05
ihfA	208.056	1.97739	0.442394	1.20964e-06	2.58871e-05
dsrA	229.149	2.12917	0.480571	1.24897e-06	2.65439e-05
amn	244.68	1.91144	0.427511	1.26449e-06	2.6781e-05
mipA	321.714	1.85559	0.414693	1.30635e-06	2.75725e-05
ppa	268.795	1.90709	0.427508	1.33229e-06	2.7996e-05
ytfP	107.499	2.52316	0.577865	1.33553e-06	2.7996e-05
carA.carB.TU	69.7235	2.87075	0.664695	1.35336e-06	2.81775e-05
ffh.3UTR	243.589	1.92314	0.432453	1.40443e-06	2.9142e-05
hisL	87.0987	2.30783	0.527203	1.43055e-06	2.95839e-05
waaJ	48.2148	3.30067	0.776852	1.44272e-06	2.97356e-05
rlmD.AS	30.879	6.93397	1.45904	1.45187e-06	2.9824e-05
aroA.EST3UTR	47.3532	2.82595	0.658407	1.63323e-06	3.31065e-05
gloB	73.5367	2.4347	0.562259	1.63e-06	3.31065e-05
mgsA.EST3UTR	60.5508	2.70995	0.633644	1.6694e-06	3.36179e-05
mazG	60.5942	2.72202	0.633174	1.68139e-06	3.37487e-05
yaiW.AS	17.0629	7.95628	2.82217	1.6941e-06	3.38931e-05
ybaQ	106.119	2.50923	0.583202	1.74832e-06	3.46393e-05
yjjY	17.018	7.95606	2.82788	1.78148e-06	3.51827e-05
preT.AS	26.0499	4.10662	0.961001	1.8005e-06	3.54445e-05
borD	892.943	1.81335	0.411153	1.82711e-06	3.58534e-05
yajG	80.9621	2.3695	0.552163	2.017e-06	3.90802e-05
yifL.dapF.TU	37.1558	3.30316	0.789151	2.21936e-06	4.25848e-05
ydgA	465.042	1.68682	0.384884	2.34728e-06	4.44969e-05
mltA.metZ.IGR	70.9095	2.43379	0.573886	2.37669e-06	4.49158e-05
ynfM	75.5963	2.50638	0.593249	2.57819e-06	4.85744e-05
yjiT.yjiS.IGR	15.9617	7.8183	2.82497	2.74314e-06	5.12109e-05
ppc.argE.IGR	55.7002	3.16677	0.766875	2.78736e-06	5.18786e-05
metA	35.5954	3.13699	0.75943	2.83145e-06	5.23818e-05
ydcY.EST3UTR	39.3237	3.06817	0.737946	2.82879e-06	5.23818e-05
yciZ	47.8914	2.81497	0.680773	2.98617e-06	5.49134e-05
sra	146.277	2.09127	0.493135	3.09335e-06	5.65457e-05
crp.5UTR	110.706	2.12403	0.502453	3.20635e-06	5.84374e-05
chiA	42.0984	2.96174	0.722315	3.40027e-06	6.14248e-05
mtr	42.5923	2.8656	0.696303	3.48274e-06	6.27301e-05
galF.EST3UTR	31.845	3.84264	0.954918	4.17989e-06	7.46305e-05
ycfH.AS	41.4656	3.08987	0.760629	4.25689e-06	7.57849e-05
moaA	88.1464	2.16224	0.523717	4.62666e-06	8.18932e-05
hemL.5UTR	24.5764	3.75009	0.93762	4.98059e-06	8.7593e-05
stpA.ygaP.IGR	26.0902	6.62516	1.49633	4.99146e-06	8.7593e-05
iraP	208.369	1.88644	0.454152	5.28727e-06	9.19956e-05
rof.EST3UTR	56.145	2.45892	0.607475	5.43199e-06	9.3717e-05
gcd.5UTR	14.4954	7.63046	2.8325	5.53451e-06	9.52185e-05
dmsA	214.346	2.1843	0.536549	5.62892e-06	9.63031e-05
sibB	202.506	2.2491	0.55326	5.77109e-06	9.84611e-05
hybF	37.5831	3.03244	0.765572	6.21135e-06	0.000104984
ykgM.ykgR.IGR	16.0196	7.72829	2.87976	6.30672e-06	0.000106126
nadK.EST5UTR	58.6252	2.71053	0.680044	6.5269e-06	0.000109531
waaS	51.398	2.6355	0.666412	7.01709e-06	0.000117436
lpxH	101.081	2.0709	0.512255	7.1206e-06	0.000118844
rimM.rpsP.TU	136.71	1.90463	0.467272	7.31044e-06	0.000121682
trxB.EST3UTR	29.5565	3.35316	0.857689	7.45322e-06	0.000123723
iraP.5UTR	57.7206	2.43535	0.613028	7.65569e-06	0.000126742
yeaE.5UTR	200.24	1.84375	0.453664	7.97274e-06	0.000131033
gltX	130.265	1.89273	0.469087	8.71531e-06	0.000141988
mutS.5UTR	22.4985	3.82641	0.986694	8.93856e-06	0.000144475
ppiB	148.72	1.85957	0.460463	8.92433e-06	0.000144475
groS	262.78	1.8008	0.444746	9.0417e-06	0.000145377
yoeA.EST5UTR	23.369	6.43657	1.51388	9.60215e-06	0.000152789
yafS.AS	28.6435	3.25911	0.852102	9.85328e-06	0.000155976
rraA.menA.TU	38.2959	3.15338	0.821496	1.04031e-05	0.000164256
rzoD.AS	285.587	1.8156	0.453667	1.06024e-05	0.000165573
ffh	276.923	1.6419	0.406303	1.09559e-05	0.000169687
iraP.EST3UTR	80.2906	2.13615	0.543783	1.09628e-05	0.000169687
ryfA.IS128.IGR	77.1673	2.16656	0.552823	1.09681e-05	0.000169687
rpsA.AS	21.3136	4.36721	1.15866	1.15805e-05	0.000177819
yrdA.EST3UTR	45.7017	2.61714	0.681964	1.19122e-05	0.000182002
sdhE.5UTR	30.8381	3.2351	0.854457	1.28168e-05	0.000195337
yajD	71.9678	2.1949	0.565676	1.28642e-05	0.000195574
ghrA.EST5UTR	24.6437	3.44247	0.912362	1.29175e-05	0.0001959
hupB.3UTR	191.904	1.82713	0.462996	1.32761e-05	0.000200349
ybcV.borD.IGR	68.5767	2.34567	0.612313	1.37809e-05	0.000206444
fiu.5UTR	98.9777	2.16482	0.559107	1.39594e-05	0.000208103
waaY	43.2595	2.60188	0.68538	1.39571e-05	0.000208103
ppsR	47.8971	2.50657	0.658375	1.45439e-05	0.000215769
hupB.ppiD.IGR	117.315	1.94025	0.49798	1.47026e-05	0.000217599
murB	76.5705	2.12782	0.551433	1.4768e-05	0.000218042
argA.amiC.IGR	12.5363	7.29945	2.84026	1.51884e-05	0.000223175
fhuE.3UTR	30.7993	3.13076	0.842234	1.69045e-05	0.000247208
aroA	286.328	1.62974	0.413747	1.70355e-05	0.000248533
uspE	471.559	1.51333	0.382848	1.82349e-05	0.000264772
lysP	231.252	1.74389	0.448241	1.85025e-05	0.000268024
purA	715.102	1.48361	0.374996	1.86424e-05	0.000268784
yneE	19.7957	4.08462	1.10206	1.89647e-05	0.000271518
yoaB.EST3UTR	24.0726	3.54079	0.967439	1.94811e-05	0.000278262
yggX.mltC.TU	44.0136	2.53715	0.684594	2.05221e-05	0.000291775
opgD	61.2767	2.28494	0.611765	2.07508e-05	0.000293666
ridA.EST3UTR	103.293	1.89242	0.497251	2.19083e-05	0.000307212
ydhR	74.992	2.1313	0.56651	2.19503e-05	0.000307212
ubiD	141.434	1.81328	0.473881	2.21687e-05	0.000309454
fldA.5UTR	21.5844	3.52969	0.973204	2.27173e-05	0.000316394
insEF-2.AS	21.5076	3.52193	0.972406	2.30921e-05	0.000320887
crp	265.262	1.58981	0.410602	2.33003e-05	0.000323048
ilvL.5UTR	178.388	1.97332	0.522576	2.35059e-05	0.000325164
kgtP.EST5UTR	48.0951	2.45434	0.668679	2.45938e-05	0.000337931
mqsA.EST3UTR	18.6775	5.12091	1.36845	2.47191e-05	0.000338895
yahN.yahO.IGR	18.9543	5.1154	1.38354	2.50429e-05	0.000341807
yfaD.AS	18.3218	4.26138	1.18404	3.12158e-05	0.000417918
trpA.3UTR	60.7693	2.26063	0.620036	3.15871e-05	0.000420842
carA	289.071	1.60801	0.424462	3.19919e-05	0.000425313
yhgE.AS	24.7985	3.78043	1.07065	3.26944e-05	0.000433713
ridA	252.425	1.57803	0.417675	3.42643e-05	0.000452584
cspH.AS	10.9164	7.00929	2.85137	3.47495e-05	0.000456049
gadX	101.708	1.83788	0.49702	3.56284e-05	0.00046593
yihW	147.111	1.71845	0.46138	3.5654e-05	0.00046593
torI.EST3UTR	39.7712	2.52971	0.716993	3.84367e-05	0.000498055
malM.AS	16.6043	4.38881	1.24597	3.86915e-05	0.000500302
yobA	63.7679	2.1106	0.585563	3.9374e-05	0.000506992
yifL.5UTR	21.5326	3.34795	0.966424	4.20336e-05	0.000540105
yjtD	47.2476	2.35037	0.667449	4.394e-05	0.00056108
gltI	131.562	1.7057	0.465351	4.61775e-05	0.000588092
livJ.5UTR	127.626	1.82748	0.503461	4.6992e-05	0.000596333
murG.murC.TU	38.4722	2.55577	0.733316	4.74312e-05	0.000600665
rnhA	16.5844	4.02773	1.17247	4.94942e-05	0.000624216
insL-2.AS	104.36	1.81269	0.503214	4.99934e-05	0.00062922
pliG	396.65	5.12106	1.63144	5.03485e-05	0.000632394
rpoS.EST3UTR	55.0076	2.17819	0.617988	5.08591e-05	0.000636205
mrp	270.933	1.56528	0.426307	5.29234e-05	0.000657789
rhtB.EST5UTR	17.2051	5.84931	1.57453	5.38226e-05	0.000666488
pyrI.pyrB.TU	68.2069	2.20612	0.630447	5.39691e-05	0.000666958
yggX	91.4558	1.97702	0.559684	5.75627e-05	0.000708517
groS.groL.TU	131.427	1.83989	0.515068	5.79006e-05	0.000709993
ysgA	202.112	1.54969	0.42452	5.79143e-05	0.000709993
dtpA.5UTR	27.8948	2.91725	0.86925	6.02443e-05	0.000735628
nrdF	216.797	1.57861	0.435272	6.20416e-05	0.000756071
fhuE.ptsG.IGR	22.9271	3.15915	0.939833	6.23679e-05	0.000758542
mraZ	113.343	1.81146	0.509938	6.43258e-05	0.000779269
yaeH	101.597	1.77421	0.499845	6.63212e-05	0.000798715
yjjY.EST3UTR	16.2642	3.98426	1.19286	6.82677e-05	0.00081735
borD.EST3UTR	209.631	1.56999	0.437006	7.04863e-05	0.000837382
pbpG	48.0944	2.25057	0.658296	7.07767e-05	0.000839209
ihfA.3UTR	35.8709	2.4757	0.733183	7.3371e-05	0.000863304
metQ.EST3UTR	79.7573	1.86043	0.531836	7.33399e-05	0.000863304
xseB	38.132	2.48349	0.739195	7.61393e-05	0.000887414
yaiL	59.7444	2.09814	0.610382	7.61425e-05	0.000887414
araE.kduD.IGR	9.61671	6.70984	2.87534	7.80964e-05	0.00090394
nrdA	180.191	1.64273	0.463328	7.82964e-05	0.00090394
hisQ	51.795	2.34276	0.697827	8.04862e-05	0.000923629
mraZ.rsmH.TU	21.1872	3.35853	1.03713	8.05199e-05	0.000923629
def	158.596	1.61526	0.456461	8.08739e-05	0.000925005
amn.5UTR	35.1976	2.48285	0.747254	8.29965e-05	0.000945759
yeiG.EST5UTR	30.1246	2.73917	0.82987	8.29085e-05	0.000945759
lipA.5UTR	22.3357	3.0681	0.941029	8.65297e-05	0.000982201
ygiM.5UTR	22.5301	3.11946	0.955132	8.71266e-05	0.000983698
mioC.asnC.TU	28.6868	2.71689	0.830483	9.03038e-05	0.00101398
ompX.5UTR	990.833	1.36081	0.380021	9.61001e-05	0.00106735
ulaR	33.8402	2.64567	0.813911	9.79068e-05	0.0010835
dsrA.yodD.IGR	72.3162	2.0807	0.623269	0.000104375	0.00114682
tus	57.352	2.01902	0.602745	0.000109735	0.00120141
zraR	51.0486	2.18736	0.66522	0.000111194	0.00121091
uidR	48.61	2.33815	0.716239	0.0001134	0.00123186
argA.AS	24.6257	3.12981	0.989474	0.00011859	0.00127786
ycgJ.AS	10.7758	6.75813	2.99322	0.000122551	0.00131134
miaA	282.182	1.45405	0.418284	0.000126004	0.00134206
ypdB.AS	17.8891	3.5708	1.13739	0.000126077	0.00134206
ydgH.EST3UTR	95.6148	1.73363	0.514657	0.000131917	0.00139695
gnsB.5UTR	14.7593	5.5467	1.62895	0.00013522	0.00142701
purN	53.4389	2.24625	0.693929	0.000136876	0.00144201
ftsL	81.9725	1.77739	0.531459	0.000138145	0.00145288
G0-10703	35.242	2.51079	0.788489	0.000140596	0.00147362
nudE.mrcA.IGR	8.9763	6.53354	2.9238	0.000142613	0.00149221
nadC	68.0707	1.85585	0.561995	0.000149144	0.00154737
fepA	1356.07	1.29473	0.373001	0.00015829	0.00163397
rtcB	29.5168	2.47455	0.7888	0.000161536	0.00166469
ghrA	99.6404	1.65336	0.496357	0.000165449	0.00169647
serC	187.221	1.47009	0.433218	0.00016589	0.00169816
ybdH	26.6745	2.64022	0.848509	0.000166323	0.00169976
wzyE	48.4214	2.0478	0.63708	0.000167892	0.0017101
uof.fldA.TU	47.0969	2.0483	0.63913	0.000173279	0.00176205
yjcO	39.0395	2.38167	0.759944	0.000176667	0.00179353
nirB.5UTR	63.1642	2.02488	0.637588	0.000186797	0.00188083
intF.AS	49.4516	2.02352	0.636509	0.000188309	0.00189295
sbmC.AS	8.4387	6.34427	2.92976	0.000197078	0.00196937
lysP.EST3UTR	20.5472	3.40359	1.14251	0.000209974	0.0020801
entD.EST3UTR	29.5892	2.45684	0.8044	0.000212806	0.00210137
ybiX.AS	13.5829	4.43951	1.47168	0.000219349	0.00216251
lolE	185.12	1.42548	0.428878	0.000222993	0.00219139
talA	178.507	1.55421	0.476725	0.000239666	0.00233285
queE	33.9796	2.29924	0.75907	0.000251895	0.00244414
zapC.EST3UTR	15.8076	3.7095	1.3005	0.00025522	0.00247249
hupB	484.64	1.36059	0.410944	0.00025571	0.00247334
cueO.EST3UTR	39.6777	2.165	0.71296	0.000262794	0.00253786
ftsX	99.8533	1.60846	0.502163	0.000272577	0.00262409
trpD	390.907	1.32231	0.399974	0.000273851	0.00263222
yciY.EST5UTR	21.539	2.79903	0.960773	0.000275322	0.00264223
insEF-3.AS	16.5186	3.1921	1.102	0.000278015	0.00266392
tehA	34.7356	2.21455	0.73427	0.000283561	0.00271283
msrC	77.4209	1.72624	0.549262	0.000284575	0.00271829
yfbT	143.496	1.51817	0.472457	0.00028911	0.00275732
lepA.5UTR	12.8183	3.91318	1.3469	0.00030027	0.00285932
rraA.EST3UTR	22.6349	2.64547	0.913783	0.000304448	0.00289014
ypdA	59.7621	1.80946	0.584794	0.000306683	0.00290238
hsdM.hsdR.TU	38.8828	2.13641	0.709743	0.000308857	0.00290951
iscR.5UTR	24.9864	2.49617	0.853966	0.000317304	0.00297994
mazG.EST3UTR	13.6647	3.61577	1.26999	0.000321172	0.00301166
hisL.3UTR	74.255	1.7222	0.554019	0.000327914	0.00307019
yjdC	83.1327	1.67168	0.536206	0.000336765	0.00312921
trmD.rimM.TU	60.54	1.82473	0.595559	0.000342593	0.00316899
dicA.EST3UTR	47.6183	1.9774	0.656595	0.000345949	0.00318982
pyrB	390.526	1.27416	0.391293	0.000347353	0.00318982
yfeO.glk.IGR	21.9135	2.63811	0.919501	0.000347072	0.00318982
rfbB	87.4825	1.69774	0.54995	0.000359683	0.00328257
eco	28.7805	2.3493	0.816378	0.000374282	0.00340065
sfmF	14.4676	3.72627	1.33166	0.000376459	0.00341538
argD	59.3095	1.80721	0.59554	0.00037727	0.00341768
aspC	200.859	1.42589	0.450923	0.000392704	0.00354704
lit	14.1341	3.58701	1.31107	0.000403691	0.00362496
ysaB	11.9907	4.36136	1.50685	0.000406809	0.0036423
rppH	79.202	1.64575	0.53727	0.000412437	0.00368732
fnr.EST3UTR	42.7324	2.23109	0.773612	0.000419051	0.00373558
crfC.5UTR	7.24768	5.98658	2.98201	0.000419814	0.00373695
ybiJ.ybiC.IGR	32.3589	2.26425	0.793685	0.000426587	0.00376993
lpxH.ppiB.TU	36.5416	2.0993	0.725763	0.000433228	0.00380892
cysA	385.13	1.24887	0.390666	0.000438171	0.00384463
yoeA.insH-6.IGR	40.176	2.08187	0.721505	0.000443393	0.00387937
fmt	212.798	1.4017	0.447982	0.000450084	0.00392673
yaeP.5UTR	49.9145	1.83766	0.623012	0.000477432	0.00413012
rsmB.EST5UTR	39.8261	2.27002	0.805311	0.000490053	0.0042274
prpR.AS	11.6067	4.27165	1.51907	0.000499153	0.00428783
yaeP	116.969	1.4778	0.483744	0.000517584	0.00439696
yahM.EST5UTR	6.97238	5.87512	3.00215	0.000516759	0.00439696
rsuA.EST5UTR	35.9356	2.11063	0.744146	0.000521041	0.00442022
fhuF	818.397	1.16993	0.368148	0.0005251	0.0044485
ypdB	42.9659	1.91876	0.669689	0.000573638	0.00478058
ttdR	13.5646	3.44961	1.33489	0.000592246	0.0049223
pyrI.ridA.IGR	27.0236	2.23081	0.813415	0.000632469	0.00519335
yajD.EST3UTR	19.8804	2.57631	0.966395	0.000642682	0.00525613
insL-3.AS	159.412	1.41089	0.468974	0.000645327	0.00526375
ybaQ.5UTR	30.7066	2.36107	0.876611	0.000649651	0.00529198
miaB.EST5UTR	14.5577	3.0623	1.18932	0.000661396	0.00536631
wbbK.insH-7.IGR	88.432	1.6032	0.548001	0.000668347	0.0054013
pheM.rplT.TU_AS	6.62028	5.7134	3.03143	0.000677936	0.00547159
dgt	56.5823	1.7415	0.606952	0.000683779	0.00548796
fhuF.EST3UTR	155.598	1.34072	0.443198	0.000682597	0.00548796
mcaS.abgR.IGR	81.859	1.66662	0.578395	0.000682811	0.00548796
lapB	74.8241	1.56573	0.536759	0.00071201	0.00565009
mntP.EST3UTR	11.5748	4.19062	1.58288	0.000714971	0.00566626
yddA	17.6246	2.82954	1.0994	0.00071805	0.00568333
yjiA	78.9259	1.63962	0.569325	0.000721102	0.00570014
queG	43.2995	1.84285	0.656086	0.000727794	0.00573893
ybiJ	27.2986	2.2074	0.818864	0.000736272	0.00579767
mepM.EST5UTR	31.5928	2.68029	1.06252	0.000749055	0.00589077
entE	481.14	1.18878	0.388909	0.000763936	0.00599246
mqsA.mqsR.TU	10.698	4.94337	1.78053	0.000769328	0.00601821
purA.EST3UTR	90.3859	1.50445	0.515481	0.000771138	0.00601821
ypdF.AS	6.57537	5.67807	3.06954	0.000779336	0.00607447
yjgA.EST3UTR	20.7485	2.47713	0.957664	0.00080047	0.00619205
yjbI.malM.IGR	12.7578	3.49133	1.38049	0.000812289	0.00625707
fklB.ytfB.IGR	6.65217	5.68073	3.09405	0.000819151	0.00628118
yfdI	154.546	1.33858	0.451145	0.000825224	0.00630414
yneE.EST5UTR	10.3794	3.99378	1.54852	0.00083765	0.00638319
slyX	11.1535	3.60978	1.43521	0.00086827	0.00655733
rbsD.5UTR	13.5317	3.18182	1.29241	0.000888209	0.00667733
rodZ	505.923	1.1289	0.37287	0.000912162	0.00684066
asnC	18.8701	2.73103	1.0888	0.000923255	0.0069154
yajD.tsx.IGR	17.8208	2.76859	1.10682	0.000925889	0.00692669
lipB	29.3419	2.12689	0.820223	0.000980125	0.00727045
cysE.5UTR	108.619	1.43347	0.499804	0.000987336	0.0073151
hmp	38.1909	1.86434	0.694194	0.000994617	0.00735131
yciZ.5UTR	10.8463	3.53451	1.43978	0.00100285	0.00740322
rpmA	174.524	1.34192	0.462694	0.00101617	0.0074926
dacA.EST3UTR	13.8086	2.9375	1.21867	0.00104198	0.00766422
fimB	40.5103	1.81772	0.677458	0.00105545	0.00774501
ubiA.EST3UTR	20.3559	2.43286	0.985557	0.00111652	0.00814453
yciT.EST3UTR	23.9087	2.39451	0.963602	0.00115781	0.00840094
dedA.truA.TU	29.5433	2.05515	0.801901	0.001169	0.00845697
purN.EST3UTR	16.647	2.60446	1.07523	0.00118199	0.00854095
bioB	76.8901	1.52621	0.551776	0.00119304	0.00861067
yidX.EST3UTR	11.7981	3.46844	1.50934	0.00119778	0.00862833
pdhR	71.7953	1.58998	0.581266	0.00120089	0.00863684
ubiD.EST3UTR	19.4765	2.40178	0.975996	0.00120999	0.00867645
rnr.AS	9.98681	3.93696	1.60818	0.00122308	0.0087351
yfdI.EST3UTR	49.3527	1.68586	0.628178	0.00123225	0.00878012
yjhF.AS	35.0651	1.94156	0.749561	0.00123518	0.00879078
gloB.EST3UTR	15.7873	2.61444	1.09326	0.00124238	0.00882164
insL-1.AS	186.821	1.30683	0.459979	0.00124878	0.00885685
tcyN.EST3UTR	23.5874	2.20007	0.879761	0.00125186	0.00886842
rlmJ.AS	6.51158	5.41176	3.21393	0.0012561	0.00888818
alaT.AS	15.9687	3.21877	1.43634	0.00125962	0.00890287
dhaM.AS	12.8157	3.381	1.46529	0.00129257	0.00911477
pepP.ygfB.TU	34.2597	2.0959	0.836102	0.00130074	0.00916186
yhcD.AS	47.8222	1.68605	0.634274	0.00130956	0.00921343
rsmG.EST3UTR	12.1596	3.02365	1.29374	0.00131176	0.00921834
cysK	894.216	1.09708	0.37466	0.00131655	0.00924143
ydhR.EST3UTR	24.4221	2.25069	0.918958	0.00135719	0.00950495
ygiS.EST5UTR	11.4099	3.49899	1.53449	0.00137491	0.00960719
fliC	39.8157	1.92634	0.759083	0.00138075	0.009637
tesB	90.9393	1.41269	0.512286	0.00139164	0.00970198
plsC	47.0622	1.6617	0.628669	0.00141205	0.00981086
yjtD.EST5UTR	9.16785	4.60746	1.83401	0.00142285	0.00986357
ybeD.5UTR	15.5414	2.94876	1.32475	0.00143093	0.00990843
hupB.5UTR	170.693	1.391	0.504139	0.00144856	0.0100016
folE	86.6442	1.4399	0.527975	0.00146825	0.0101098
ybiI	32.1879	1.90926	0.75406	0.00147481	0.0101437
pyrC	50.2299	1.62209	0.614645	0.00149814	0.0102811
fieF.EST5UTR	872.358	1.13294	0.395196	0.00150371	0.0103078
yfgD	57.8628	1.58689	0.598604	0.00152577	0.0104322
rodZ.EST5UTR	37.3341	1.78348	0.696524	0.0015518	0.0105667
mlc.AS	12.9466	2.84854	1.25732	0.00157071	0.0106718
kdsB.EST3UTR	12.7343	3.15674	1.45577	0.00157785	0.0107085
idnR	18.3212	2.49348	1.07513	0.00159506	0.0108014
ddlA.iraP.IGR	13.1363	2.81579	1.25253	0.00159808	0.0108099
mepH	16.3714	2.48482	1.079	0.0016099	0.010854
ynaE	11.1577	3.35745	1.54043	0.0016185	0.0109
yciO	34.5797	1.84721	0.732927	0.00162948	0.01095
yncE.EST3UTR	134.246	1.27537	0.460706	0.00164235	0.0110123
hemF	22.222	2.13333	0.886389	0.00164592	0.0110243
yadC.EST3UTR	10.9929	3.13571	1.39929	0.00164998	0.0110292
znuA.EST3UTR	27.0353	2.51927	1.13103	0.00165848	0.0110721
sibC.serA.IGR	12.2899	2.929	1.32754	0.00168046	0.0112067
ymgD.EST3UTR	8.85624	4.39768	1.86694	0.00177326	0.0117745
metF.5UTR	11.3811	3.08263	1.41944	0.00178071	0.0118089
flgE	13.8682	2.93016	1.34348	0.00182927	0.012081
nagK	85.7379	1.40076	0.525779	0.00186843	0.0122868
yfeO.AS	48.2399	1.59424	0.621106	0.00189068	0.0124198
mgtL	103.945	1.30376	0.48223	0.00190182	0.0124531
recN	57.0671	1.53711	0.595311	0.00191563	0.0125301
wbbI	61.6874	1.50918	0.579793	0.00192506	0.0125395
yceJ	14.1426	2.61639	1.17857	0.00192522	0.0125395
yjjY.yjtD.IGR	11.5322	2.88796	1.32373	0.00192445	0.0125395
uspA.3UTR	73.9229	1.47564	0.563614	0.00193771	0.0125941
atl	41.3582	1.72647	0.693008	0.00194154	0.0126056
yidQ	162.824	1.20727	0.439836	0.0019514	0.0126429
chiX	1398.25	1.005	0.355099	0.00203157	0.0130795
lrhA	44.6442	1.66286	0.662539	0.00204173	0.0131312
dgcT	20.3495	2.15195	0.932451	0.00207794	0.0133222
uspA	440.482	1.05642	0.378898	0.00213986	0.0136056
ybaP.ybaQ.IGR	21.6654	2.37284	1.0785	0.0021382	0.0136056
proV	132.878	1.25433	0.466856	0.00215433	0.0136834
rpoE.5UTR	23.6052	2.0095	0.858624	0.00216411	0.0137172
sgcA	11.4711	3.15264	1.50219	0.00216277	0.0137172
asnA	93.9835	1.38848	0.530439	0.00216975	0.0137388
mscL.trkA.IGR	9.54909	3.58679	1.72175	0.00219364	0.0138472
hsrA.AS	12.1526	2.72771	1.27583	0.00221911	0.0139936
nadK.EST3UTR	18.146	2.47159	1.13038	0.00222891	0.014041
ibsA.EST3UTR	9.2058	3.65805	1.72173	0.00235202	0.0147259
metF	33.4368	1.78095	0.746037	0.00236936	0.0148043
ybiJ.EST5UTR	11.1801	2.79501	1.34999	0.00248705	0.015461
aqpZ.EST3UTR	10.1016	3.29082	1.6089	0.00249611	0.0155016
livJ	804.4	1.07855	0.395931	0.002511	0.0155626
malZ	114.656	1.2751	0.486808	0.0025149	0.0155711
yafD.5UTR	14.2238	2.5936	1.23936	0.00253099	0.0156549
solA.5UTR	8.33753	4.21328	1.95435	0.00255775	0.0157728
ytfB.EST3UTR	28.3703	1.86435	0.800865	0.00256355	0.0157927
maa	34.4187	1.73391	0.729091	0.00260015	0.0159701
ygfK.AS	24.4172	1.92748	0.843664	0.00264703	0.0161933
nirB	767.373	1.08533	0.401523	0.00265493	0.0162126
ybaQ.EST3UTR	21.1571	2.03524	0.907746	0.00265546	0.0162126
flgN	24.8402	2.03861	0.907292	0.00266761	0.0162627
ygfZ.sdhE.IGR	15.6891	2.59335	1.25258	0.00266897	0.0162627
yadC	14.1131	2.57914	1.27929	0.00273347	0.0165826
rfbX	127.171	1.22472	0.468249	0.00276412	0.0167263
potE.EST3UTR	8.03033	4.11959	1.95362	0.00282608	0.0170844
nagZ	87.2448	1.34446	0.530285	0.00283216	0.0171044
phoA	134.162	1.20198	0.459915	0.00284407	0.0171594
uspE.EST3UTR	93.6152	1.29624	0.506501	0.0028568	0.0172193
cpxP.3UTR	1662.44	1.01697	0.377067	0.00290409	0.017453
sibA.sibB.IGR	21.3833	2.06915	0.941737	0.00290182	0.017453
acrR	18.5926	2.25209	1.05927	0.00292368	0.0175535
ispB	113.916	1.24391	0.483181	0.00301052	0.0180045
pepD	172.469	1.12844	0.428985	0.00303595	0.0181389
yaeH.EST3UTR	37.7814	1.72901	0.746493	0.00306642	0.0182323
ilvM	94.8809	1.28045	0.505031	0.00312406	0.0184856
msyB	50.2485	1.51035	0.624247	0.00313017	0.018486
yaeH.EST5UTR	37.5095	1.7314	0.754465	0.00314561	0.0185416
melB.AS	17.268	2.23252	1.06466	0.00315757	0.0185942
dacA	121.853	1.20014	0.468693	0.0033293	0.0194934
queA	33.4965	1.68947	0.734733	0.00335771	0.019641
pptA	14.0182	2.33589	1.16239	0.00338432	0.019759
ppsR.EST5UTR	9.8468	2.85437	1.48555	0.00340698	0.0198536
tsx	65.4229	1.3721	0.559525	0.00346269	0.0201591
metK.5UTR	17.5042	2.10314	1.00745	0.00347701	0.0202233
yhdY.AS	12.3469	2.70507	1.41573	0.00349589	0.0203138
entD.fepA.TU	154.652	1.17636	0.460558	0.00350882	0.0203697
speG.EST3UTR	24.9652	1.8792	0.86472	0.00353434	0.0204985
waaO	30.326	1.70198	0.751781	0.00355864	0.0206005
mlaF.EST5UTR	21.6642	1.92145	0.900514	0.00366779	0.021113
cysK.3UTR	115.301	1.19127	0.472418	0.00374844	0.0214967
putA	67.8192	1.37172	0.569124	0.00376638	0.0215794
sbcD.AS	12.9197	2.39133	1.23181	0.00385304	0.0220143
rhtC.AS	11.3828	2.61908	1.43355	0.00386114	0.0220401
hemG	36.2955	1.75294	0.79381	0.00387547	0.0220625
hns	222.311	1.12884	0.444693	0.00394089	0.022412
yfbU	64.4529	1.36894	0.569758	0.00396073	0.0224625
uspA.5UTR	155.569	1.10798	0.435803	0.00399544	0.0226384
yoaB.EST5UTR	12.5253	2.47133	1.30651	0.0039993	0.0226394
menF.AS	8.93469	3.24888	1.87772	0.00404139	0.0228355
bipA	335.304	1.05115	0.408897	0.00405606	0.0228902
ydiE.EST5UTR	12.1818	2.39607	1.26697	0.0040982	0.0230294
ppa.EST3UTR	51.6599	1.40936	0.5999	0.0042339	0.0237045
mgtL.mgtA.TU	86.2246	1.23926	0.509567	0.00436732	0.0242972
galR	39.5957	1.53962	0.682805	0.00438939	0.0243979
msrQ.zinT.IGR	8.99096	3.91379	2.31001	0.00442765	0.02456
smg	284.139	1.01163	0.395274	0.00443056	0.02456
hdhA	47.9148	1.44194	0.623613	0.00444598	0.0246233
yffL	7.93799	3.29885	1.83553	0.00447214	0.0247458
tamB.ytfP.TU	14.7767	2.17516	1.12393	0.00452263	0.0250027
ygfB	146.56	1.12634	0.45283	0.00454249	0.0250899
fiu	999.524	1.07141	0.429008	0.00479777	0.0263107
phoR.AS	9.03038	3.20844	1.99783	0.00482123	0.0263979
ydhS.EST5UTR	7.08272	3.74344	2.09587	0.00484843	0.0264938
yhaO	11.7442	2.35229	1.28856	0.00485341	0.0264975
insAB-4.cspH.IGR	6.96543	3.83653	2.09194	0.00491988	0.0267652
ryeA.yebY.IGR	6.96543	3.83653	2.09194	0.00491988	0.0267652
gadX.gadA.TU_AS	7.81628	3.24824	1.87218	0.00495725	0.026897
ydhF	44.1331	1.45636	0.647189	0.00498297	0.0269651
amiA	53.8909	1.35714	0.588471	0.00507613	0.0274451
yqjH.yqjI.IGR	7.00592	3.6899	2.11894	0.00516396	0.0278464
miaA.hfq.TU	133.701	1.17864	0.489989	0.00519196	0.0279238
ynhF	49.4101	1.3811	0.606348	0.00523114	0.02811
yidA.AS	10.5163	2.48485	1.45958	0.0052405	0.0281356
rcsB	89.2124	1.19103	0.497805	0.00524544	0.0281375
isrC	19.5832	2.01419	1.04774	0.00533076	0.0284957
folE.yeiG.IGR	7.03782	3.68301	2.1638	0.00538791	0.0287196
livJ.EST3UTR	131.981	1.12863	0.466246	0.00539603	0.0287196
yebV	55.8598	1.35664	0.595322	0.00539317	0.0287196
mog.EST3UTR	23.9251	1.7255	0.84276	0.00552785	0.0292438
yeiB	50.3834	1.42793	0.644356	0.00553428	0.0292526
alaV.AS	18.4261	2.35667	1.42017	0.00564908	0.0297825
lexA	141.609	1.08196	0.446874	0.00573236	0.0300924
yohF	20.3396	1.83372	0.938917	0.00575	0.0301095
yrdD	176.796	1.05385	0.432437	0.00575033	0.0301095
rhtB.EST3UTR	16.1756	2.07116	1.12179	0.00575753	0.0301216
btuR	22.0942	1.84979	0.944674	0.00588061	0.0307132
mcbA.fiu.IGR	13.1751	2.21663	1.25321	0.00592689	0.0308762
mdh.5UTR	103.86	1.19553	0.510199	0.00596276	0.0310367
cydD.5UTR	19.5034	1.87469	0.974267	0.00600672	0.031239
symR.hsdS.IGR	16.1983	2.23886	1.30218	0.00602842	0.0313254
tehA.5UTR	7.82047	2.9695	1.94453	0.00605487	0.0313831
kdgK	32.3907	1.57134	0.750038	0.00616079	0.0318783
rybB	299.24	1.00671	0.413291	0.00619679	0.032004
wbbH	75.1884	1.21565	0.526578	0.00621489	0.0320234
galF	74.3405	1.23204	0.53638	0.006239	0.0320723
yeeA	44.5751	1.39354	0.634673	0.00624005	0.0320723
yrdB.AS	17.3418	1.96945	1.07057	0.0062368	0.0320723
yfhH	12.2025	2.23245	1.29229	0.00627137	0.0322063
aroH.3UTR	7.86538	2.93178	1.9699	0.00631444	0.0324004
tp2.AS	12.3689	2.1633	1.25656	0.00637636	0.0326908
soxS	11.4326	2.21942	1.31135	0.00646705	0.0328884
ybiJ.EST3UTR	14.8325	2.08729	1.20581	0.00646766	0.0328884
tamA.AS	7.38738	3.04873	1.95011	0.00651186	0.0330271
recG.EST3UTR	7.22772	3.68397	2.37953	0.00661177	0.0333959
aroC	113.257	1.09481	0.465128	0.00672092	0.0339194
ybaY	45.7936	1.35418	0.621382	0.00687086	0.0345908
rzoR.AS	61.1908	1.34923	0.62081	0.00688223	0.0346197
dctR	7.66687	2.86068	1.99781	0.00694141	0.0348318
yibL	35.5167	1.58006	0.775722	0.00694052	0.0348318
fiu.EST3UTR	34.543	1.49804	0.72121	0.0070371	0.0352256
gnsB.EST3UTR	6.41482	3.53624	2.23834	0.00705036	0.035235
ymgD	12.5882	2.10744	1.23125	0.00705045	0.035235
fieF.EST3UTR	98.4288	1.12771	0.48767	0.00707519	0.0353299
fabB.3UTR	47.1683	1.35408	0.625243	0.00715742	0.0356825
satP	48.325	1.54037	0.764207	0.00718239	0.035778
sixA	17.2108	1.85077	1.01207	0.00719687	0.0358014
yihL	9.1789	2.55129	1.69873	0.00725191	0.0360366
alaU.AS	13.0784	2.39582	1.64398	0.00726125	0.0360539
dkgB.EST3UTR	6.77552	3.37776	2.34271	0.00733542	0.036334
yfeD	34.1907	1.4663	0.706047	0.00734541	0.0363542
mdlB.AS	10.3342	2.27382	1.41977	0.00736804	0.0364075
ampG.cyoA.IGR	9.59644	2.38294	1.52805	0.00737822	0.0364156
tsgA.nirB.IGR	16.5833	1.9862	1.16616	0.00740526	0.0364156
rplQ.3UTR	199.956	1.09146	0.472455	0.00748499	0.0367782
znuB.EST3UTR	10.5319	2.43567	1.77062	0.00754452	0.0370411
waaP	38.9682	1.5285	0.760306	0.00755708	0.0370557
uidR.EST3UTR	6.33361	3.33383	2.29911	0.00771606	0.0376726
ypjA.EST3UTR	8.66438	2.41434	1.60797	0.00772589	0.0376906
dppA.5UTR	36.9642	1.45029	0.70322	0.00782224	0.0381303
ivy	43.914	1.36651	0.648415	0.00790235	0.0384597
entD.insL-2.IGR	13.7676	1.98312	1.19557	0.00813378	0.0393677
mipA.EST3UTR	69.2319	1.19959	0.544387	0.00817562	0.0395391
yrdD.EST5UTR	28.5458	1.52992	0.773918	0.00823327	0.0396908
ylaC	18.0166	1.80034	1.00655	0.00833718	0.0400055
bamE.EST3UTR	19.2409	1.75801	0.979648	0.00839679	0.0401659
ratB	13.7884	1.94741	1.15569	0.00842805	0.0402528
arfA	19.0701	1.7803	0.996679	0.00849316	0.0405131
pfkA.5UTR	110.055	1.06729	0.469114	0.00850792	0.0405397
iscS	265.177	1.02581	0.445498	0.00857532	0.0408292
yffM.yffL.IGR	11.5793	2.04526	1.27741	0.00861013	0.0409631
mlaF	71.0462	1.16441	0.530012	0.00884107	0.0419319
lrhA.EST3UTR	8.42538	2.36053	1.67358	0.00908895	0.0429748
smpB	49.0086	1.27415	0.603934	0.0090872	0.0429748
pbpG.EST5UTR	13.371	2.02129	1.28268	0.00915538	0.0432224
ffh.5UTR	14.4814	1.93022	1.1744	0.00923963	0.0435198
adhE.EST3UTR	152.779	1.00479	0.440532	0.00930342	0.0437531
ydjX.AS	25.1474	1.53947	0.810681	0.00934156	0.0438989
dfp	51.4967	1.2622	0.600387	0.00941982	0.044199
fecE.yjhV.IGR	10.7828	2.21104	1.65994	0.0094798	0.0443788
lolB	48.8291	1.32911	0.648179	0.0094952	0.044417
rplQ.yhdN.IGR	60.4479	1.33574	0.657579	0.00954168	0.0445665
yajD.EST5UTR	7.99902	2.43667	1.91087	0.00958645	0.0447077
katG.metF.IGR	6.83677	2.729	2.12778	0.0096318	0.0448851
nanR	55.5835	1.26446	0.604588	0.00969075	0.0451255
uspA.dtpB.IGR	46.1213	1.32147	0.645112	0.00974041	0.0452414
yfcU	8.31227	2.26892	1.64965	0.00975247	0.0452414
yzcX.yifL.IGR	8.31227	2.26892	1.64965	0.00975247	0.0452414
fabB.yfcJ.IGR	22.6486	1.60866	0.877996	0.00988252	0.045651
yafD	81.8771	1.12832	0.518907	0.00989034	0.045651
yidE	29.8699	1.57232	0.853395	0.00989278	0.045651
yebO.EST3UTR	18.4513	1.69916	0.975097	0.00993333	0.0457693
adhE.tdk.IGR	81.8555	1.16772	0.546258	0.0100204	0.0461358
nagZ.ycfP.TU	22.4219	1.63185	0.917809	0.0100719	0.0463381
alaX.AS	11.3428	2.07091	1.43988	0.0102327	0.0469724
insEF-5.AS	9.68603	2.13072	1.57334	0.0102978	0.0472363
secG.5UTR	132.646	1.00691	0.450353	0.0103179	0.0472928
nudC.AS	12.5449	1.88791	1.19737	0.0104277	0.0477606
yfjW	16.283	1.73742	1.04273	0.0105882	0.0484597
yjtD.EST3UTR	6.99456	2.49162	2.20171	0.0106191	0.0485555
yebO	52.3939	1.22856	0.596342	0.0108225	0.0492747
smrB	23.1558	1.54943	0.852199	0.0108528	0.049376
guaD	11.8435	1.93761	1.28388	0.010955	0.0498044
gray highlight = in top 50 in RIL-seq dataset

### Sheet: Legend
Table S5. Summary of GlnZ targets based on MAPS experiments. MS2 affinity purification followed by RNA-seq was performed with stationary phase cultures grown in Gutnick medium with 0.4% glucose and 15 mM ammonium in duplicate. Differential expression analysis was carried out using DESeq2. Table is sorted by most significant adjusted p-value (padj). lfcSE corresponds to the standard error of the l…
